# Lymphatic networks enable diversification of B cell responses to vaccines

**DOI:** 10.64898/2026.09.16.752166

**Authors:** Jaime L Chao, Christopher D Thouvenel, Courtney E McDougal, Mark D Langowski, Neil P King, Marion Pepper, David J Rawlings, Michael Y Gerner

**Affiliations:** Department of Immunology, University of Washington School of Medicine, Seattle, WA, USA; Center for Immunity and Immunotherapies, Seattle Children’s Research Institute, Seattle, WA, USA; Department of Biochemistry, University of Washington, Seattle, WA, USA; Institute for Protein Design, University of Washington, Seattle, WA, USA

## Abstract

Vaccination generates heterogenous B cell responses that collectively provide protective immunity, yet how this diversity is established remains poorly understood. Here, we identify the draining lymphatic network as a spatial organizer of humoral immunity. Vaccine dispersal across interconnected draining lymph nodes (dLNs) establishes gradients of antigen and inflammation that create distinct B cell differentiation and selection environments. dLNs proximal to the vaccination site preferentially support antibody-secreting cells and clonally diverse germinal center (GC) responses. In contrast, distal dLNs impose more stringent selection, favoring clonally restricted GCs enriched for high-affinity B cells. Spatially distinct inflammatory environments further determine antibody isotype, linking LN position to antibody effector class. These spatial biases persist upon recall and can be reprogrammed through vaccine design, including nanoparticle properties and LN-directed targeting. Thus, lymphatic networks diversify B cell fate, repertoire and affinity selection, and antibody isotype, revealing a programmable axis for tuning humoral immunity through vaccine design.
