## Supplementary material for "Lymphatic networks enable diversification of B cell responses to vaccines": Table S1

### Sheet: all_sequence_and_junction_count
TABLE S1. IgH BCR-sequencing dataset of OVA-specific B cells in proximal and distal draining LNs
					Related to Figure 2J-M
Time point (Day)	Mouse ID	Organ	Cell population	# unique sequences	# unique clones, per organ	# organ-specific clones	# unique clones, per cell population	# clones specific to cell population
9	1	popLN	ASC OVAtet+	103	421	405	84	44
9	1	popLN	GC OVAtet+	757	421	405	377	337
9	1	ingLN	ASC OVAtet+	96	372	355	85	52
9	1	ingLN	GC OVAtet+	585	372	355	320	287
9	1	Spleen	OVAtet+	395	92	91	92	92
9	3	popLN	ASC OVAtet+	175	589	585	129	50
9	3	popLN	GC OVAtet+	1146	589	585	539	460
9	3	ingLN	ASC OVAtet+	7	71	69	7	2
9	3	ingLN	GC OVAtet+	119	71	69	69	64
9	3	Spleen	OVAtet+	64	60	56	60	60
9	5	popLN	ASC OVAtet+	157	394	388	127	66
9	5	popLN	GC OVAtet+	558	394	388	328	267
9	5	ingLN	ASC OVAtet+	2	57	57	2	1
9	5	ingLN	GC OVAtet+	147	57	57	56	55
9	5	Spleen	OVAtet+	234	178	172	178	178
15	6	popLN	ASC OVAtet+	168	540	534	90	38
15	6	popLN	GC OVAtet+	1771	540	534	502	450
15	6	ingLN	ASC OVAtet+	3	60	55	3	3
15	6	ingLN	GC OVAtet+	117	60	55	57	57
15	6	Spleen	OVAtet+	6	6	4	6	6
15	8	popLN	ASC OVAtet+	54	303	291	35	21
15	8	popLN	GC OVAtet+	686	303	291	282	268
15	8	ingLN	ASC OVAtet+	18	273	262	14	6
15	8	ingLN	GC OVAtet+	670	273	262	267	259
15	8	Spleen	OVAtet+	47	41	38	41	41
15	10	popLN	ASC OVAtet+	104	783	729	73	33
15	10	popLN	GC OVAtet+	2442	783	729	750	710
15	10	ingLN	ASC OVAtet+	34	417	363	23	15
15	10	ingLN	GC OVAtet+	1151	417	363	402	394
15	10	Spleen	OVAtet+	215	51	48	51	51
