## Supplementary material for "Lymphatic networks enable diversification of B cell responses to vaccines": Table S2

### Sheet: Antibodies
TABLE S2. Antibodies used in this study
Antibody	Fluorophore/conjugation	Supplier	Cat num	Clone
anti-goat IgG	AF594	Invitrogen	A11058	polyclonal
anti-goat IgG	CF594	Sigma-Aldrich	SAB4600091	polyclonal
anti-rabbit IgG	CF750	Sigma-Aldrich	SAB4600373	polyclonal
B220	purified	Biolegend	103202	RA3-6B2
B220	396XL	conjugated in-house		RA3-6B2
B220	AF700	Biolegend	103232	RA3-6B2
B220	BUV496	BD Biosciences	612950	RA3-6B2
B220	BUV737	BD Biosciences	612838	RA3-6B2
B220	PE/Cy7	Biolegend	103222	RA3-6B2
B220	PerCP/Cy5.5	Biolegend	103236	RA3-6B2
B220	R718	BD Biosciences	567381	RA3-6B2
B220	RB780	BD Biosciences	569208	RA3-6B2
Bcl6	AF488	BD Biosciences	561524	K112-91
Bcl6	PE	BD Biosciences	561522	K112-91
CD11b	BUV737	BD Biosciences	612800	M1/70
CD11b	BV510	Biolegend	101263	M1/70
CD11c	BUV395	BD Biosciences	564080	HL3
CD11c	PE	BD Biosciences	553802	HL3
CD138	APC	Biolegend	142505	281-2
CD138	BV421	Biolegend	142507	281-2
CD138	BV605	BD Biosciences	563147	281-2
CD138	BV650	BD Biosciences	564068	281-2
CD138	PE	Biolegend	142503	281-2
CD169	purified	Biolegend	142402	3D6.112
CD169	369XL	conjugated in-house		3D6.112
CD169	CF514	conjugated in-house		3D6.112
CD19	FITC	eBiosciences	11-0193-82	1D3
CD19	PerCP/Cy5.5	Biolegend	115534	6D5
CD21/35	BV421	Biolegend	123421	7E9
CD21/35	BV510	BD Biosciences	747764	7G6
CD3	APC/F750	Biolegend	100247	17A2
CD3	BUV496	BD Biosciences	569671	17A2
CD3	BUV737	BD Biosciences	612803	17A2
CD3	BUV805	BD Biosciences	569192	17A2
CD3	BV421	Biolegend	100228	17A2
CD3	BV510	Biolegend	100234	17A2
CD3	PE	BD Biosciences	555275	17A2
CD3	PE/Cy7	Biolegend	100320	145-2C11
CD3	PerCP/Cy5.5	Biolegend	100218	17A2
CD3	R718	BD Biosciences	566953	UCHT1
CD3	RB744	BD Biosciences	570649	17A2
CD31	biotin	Biolegend	102503	MEC13.3
CD38	AF700	Biolegend	102742	90
CD38	BV421	Biolegend	102732	90
CD4	purified	Biolegend	100506	RM4-5
CD4	biotin	Invitrogen	13-0042-82	RM4-5
CD4	BUV395	BD Biosciences	563790	GK1.5
CD4	BUV805	BD Biosciences	612900	GK1.5
CD4	BV480	BD Biosciences	565634	RM4-5
CD4	CF660c	conjugated in-house		RM4-5
CD44	AF700	Biolegend	103026	IM7
CD44	APC/Fire750	Biolegend	103062	IM7
CD45.1	BUV496	BD Biosciences	741093	A20
CD45.1	BV650	Biolegend	110736	A20
CD45.2	APC	eBiosciences	17-0454	104
CD45.2	BV786	BD Biosciences	563686	104
CD62L	APC	BD Biosciences	553152	MEL-14
CD62L	BV786	BD Biosciences	564109	MEL-14
CD62L	eF450	eBiosciences	48-0621-82	MEL-14
CD62L	FITC	Biolegend	104406	MEL-14
CD64	BV421	Biolegend	139309	X54-5/7.1
CD8	BUV395	BD Biosciences	563786	53-6.7
CD8	BUV737	BD Biosciences	612759	53-6.7
CD8	BV421	Biolegend	100738	53-6.7
CD8	PerCP/Cy5.5	Biolegend	100734	53-6.7
Col IV	purified	Novus Biologicals	NB120-6586	polyclonal
CXCR5	biotin	BD Biosciences	551960	2G8
Fas	PE	eBiosciences	12-0951-81	15A7
Foxp3	AF700	Invitrogen	56-5773-80	FJK-16s
GL7	AF488	Biolegend	144612	GL7
GL7	eF450	Invitrogen	48-5902-82	GL7
gp38/PDPN	PE	Biolegend	127407	8.1.1
IgD	biotin	Invitrogen	13-5993-82	11-26
IgD	BUV395	BD Biosciences	565988	11-26c.2a
IgD	eF450	eBiosciences	48-5993-82	11-26
IgG1	BV421	Biolegend	406615	RMG1-1
IgG1	BUV805	BD Biosciences	748402	X56
IgG1	R718	BD Biosciences	751946	X56
IgG2b	PE	Biolegend	406708	RMG2b-1
IgG2b	AF594	Biolegend	406710	RMG2b-1
IgM	BV786	BD Biosciences	743328	II/41
IgM	PE/Cy7	Invitrogen	25-5890-82	eB121-15F9
Integrin b7	PE	eBiosciences	12-5867-42	FIB504
Integrin b7	PE/Cy7	Biolegend	321241	FIB504
IRF4	purified	Biolegend	646402	3E4
IRF4	AF700	Invitrogen	56-9858-82	3E4
IRF4	CF514	conjugated in-house		3E4
Ki67	eF506	Invitrogen	69-5698-82	SolA15
Ki67	R718	BD Biosciences	566963	B56
Ly6C	APC	Invitrogen	17-5932-82	HK1.4
Ly6G	PerCP/Cy5.5	Biolegend	127616	1A8
Lyve1	purified	Invitrogen	50-125-84	ALY7
Lyve1	396XL	conjugated in-house		ALY7
Lyve1	biotin	Invitrogen	13-0443-82	ALY7
Lyve1	eF615	Invitrogen	42-0443-82	ALY7
Meca79	purified	Biolegend	120802	MECA-79
Meca79	CF594	conjugated in-house		MECA-79
Meca79	CF660	conjugated in-house		MECA-79
MHCII	purified	Biolegend	107602	M5/114.15.2
MHCII	396XL	conjugated in-house		M5/114.15.2
MHCII	APC/Cy7	Biolegend	107628	M5/114.15.2
NK1.1	PerCP/Cy5.5	Biolegend	1087218	PK136
PD-1	purified	R&D Systems	AF1021	polyclonal
PD1	PE/Cy7	Biolegend	109110	RMP1-30
Streptavidin	ATTO 490LS	ATTO-TEC	AD-490LS-61	N/A
Streptavidin	AF488	Invitrogen	S32354	N/A
Streptavidin	AF647	Invitrogen	S32357	N/A
Streptavidin	BV421	Biolegend	405226	N/A
Streptavidin	PerCP/Cy5.5	BD Biosciences	551419	N/A
TCR Va.2	PE	Invitrogen	12-5812-82	B20.1
TCR Vb5.1/.2	FITC	BD Biosciences	553189	MR9-4
Ter119	PerCP/Cy5.5	Biolegend	116228	TER-119
